# Phosphorylation of Gαi shapes canonical Gα(i)βγ/GPCR signaling

**DOI:** 10.1101/2022.09.11.507491

**Authors:** Suchismita Roy, Saptarshi Sinha, Ananta James Silas, Majid Ghassemian, Irina Kufareva, Pradipta Ghosh

## Abstract

A long-standing question in the field of signal transduction is to understand the interplay between distinct signaling pathways that control cell behavior. For growth factors and heterotrimeric G proteins, the two major signaling hubs in eukaryotes, the mechanisms of independent signal transduction have been extensively characterized; however, if/how they may cross talk remains obscure. Here we use linear-ion-trap mass spectrometry in combination with cell-based biophysical, biochemical, and phenotypic assays to chart at least three distinct ways in which growth factors may impact canonical Gα(i)βγ signaling downstream of a GPCR (CXCR4) via phosphorylation of Gαi. Phosphomimicking mutations in a cluster of residues in the αE helix (Y^154^/Y^155^) result in the suppression of agonist-induced Gα(i) activation while promoting constitutive Gβγ signaling; others in the P-loop (Ser^44^, Ser^47^, Thr^48^) suppress Gi activation entirely thus completely segregating the growth factor and GPCR pathways. While most phosphoevents appear to impact, as expected, the core properties of Gα(i) (conformational stability, nucleotide binding, Gβγ association and release, etc.), one phosphomimicking mutation promoted mislocalization of Gαi from the plasma membrane: a novel and unexpected mechanism of GPCR signal suppression. A phosphomutation of C-terminal Y^320^ was sufficient to orchestrate such suppression by protein compartmentalization. Findings not only elucidate how growth factor and chemokine signals crosstalk through phosphomodulation of Gαi, but also how such crosstalk may generate signal diversity.
