## Supplemental Data File 2 for "Phosphorylation of Gαi shapes canonical Gα(i)βγ/GPCR signaling"

### Sheet: Sheet1
		Summary:
		GNBP 3ai peptide coverage	0.658
		pS/pT	12
		pY	4
		Experiment Type	GNBP 3ai phosphopeptides identified	phosphorylation type	Protein Pilot Confidence Level
		Targeted identification by MRM [in silico design]	AAVERS[Pho]K	Phospho form
			DGGVQAC[Cam]FS[Pho]R	pS	high
			EYQLNDSASY[Pho]Y[Pho]LNDLDR	pS	high
			IS[Pho]QTNYIPTQQDVLR	double pY	high
			LLLGAGES[Pho]GK	pS	high
			S[Pho]T[Pho]IVKQK	pS	high
			TTGIVET[Pho]HFTFKELYFK	pS/pT	high
			TTGIVETHFT[Pho]FK	pT	medium
			S[Pho]KMIR	pT	medium
			VVVYSNTIQS[Pho]IIAIIR	pS	high
			EVY[Pho]THFTC[Cam]ATDTK	pS	low
				pY	high
					ing
