## Supplemental Data File 3 for "Phosphorylation of Gαi shapes canonical Gα(i)βγ/GPCR signaling"

### Sheet: Description
Probing Gαi1 Protien Activation at Single Amino Acid Resolution
Dawei Suna,b, Tilman Flockc, Xavier Deupia,d, Shoji Maedaa,&, Sandro Mendieta, Daniel Mayera,b, Roger Dawsone, Gebhard F.X. Schertlera,b, M. Madan Babuc and Dmitry B. Veprintseva,b*
aLaboratory of Biomolecular Research, Paul Scherrer Institut, Villigen, Switzerland
bDepartment of Biology, ETH Zurich, Zurich, Switzerland
cMRC Laboratory of Molecular Biology, Francis Crick Avenue, Cambridge, United Kingdom
dCondensed Matter Theory Group, Paul Scherrer Institut, Villigen, Switzerland
eF. Hoffmann-La Roche AG, Pharma Research & Early Development, Discovery Technologies, Grenzacherstrasse 124, Basel, Switzerland
&current address: Department of Molecular and Cellular Physiology, Stanford University, 157 Beckman Center, 279 Campus Drive, Stanford, USA
*to whom correspondence should be addressed: dmitry.veprintsev@psi.ch
Table S1: Summary of Alanine Scanning Mutagenesis of Gαi1
	alanine mutants:	Ala
	wild-type:	WT
	Melting temperature:	Tm
	Standard deriviation:	STD
	Common G protein numbering system:	CGN ( see the accompanying manuscript by Flock et al)
	Column A:	Domain	Gα domain (G-GTPase domain, H-helical domain)
	Column B:	Gα SSE	Standarized Gα consensus secondary structure element (SSE) name.
	Column C:	Alternative Name	Alternative name for the SSE used in literature.
	Column D:	CGN_pos	Position in human reference alignment.
	Column E:	CGN	CGN identifier for position.
	Column F:	Human Gαi1 sequence
	Column G:	Residue number	Residue number of human Gαi1 Sequence
	Column H:	Alanine mutants	Alanine mutants of human Gαi1
	Column I:	Tm °C (GDP)	Tm of Gαi1 alanine mutants (w/ 1mM GDP)
	Column J:	STD	STD of Tm (GDP)
	Column K:	ΔTm °C (GDP)	Tm of Gαi1(Ala) (w/ 1mM GDP) - Tm of Gαi1(WT) (w/ 1mM GDP)
	Column L:	STD	STD of ΔTm (GDP)
	Column N:	Tm °C (GTPγS)	Tm of Gαi1 alanine mutants (w/ 1mM GTPγS)
	Column O:	STD	STD of Tm (GTPγS)
	Column P:	ΔTm °C (GTPγS)	Tm of Gαi1(Ala) (w/ 0.1mM GTPγS) - Tm of Gαi1 (WT) (w/ 0.1mM GTPγS)
	Column Q:	STD	STD of ΔTm (GTPγS)
	Column S:	Δcomplex formation efficiency (%)	complex formation efficiency[R*-Gi1(Ala)] - complex formation efficiency[R*-Gi1(WT)]
	Column U:	Δcomplex stability (%)	complex stability[R*-Gi1(Ala)] - complex stability[R*-Gi1(WT)]
	Column V:	Remark	NM: Not measurable

### Sheet: Summary 
Domain	GalphaSSE	Alternative Name	CGN_pos	CGN	Human Gαi1 sequence	Residue Number	Alanine Mutants	Tm °C (GDP)	STD	ΔTm °C (GDP)	STD	Tm °C (GTPγS)	STD	ΔTm °C (GTPγS)	STD	Δcomplex formation efficiency (%)	Δcomplex stability (%)	Remark
G	HN	-	8	G.HN.8	M	1	M1A	63.5	0.13	-0.2	0.5	70.2	0.06	-0.3	0.4	5	3
G	HN	-	9	G.HN.9	G	2	G2A	63.4	0.14	-0.3	0.5	70.2	0.2	-0.3	0.5	1	1
G	HN	-	10	G.HN.10	C	3	C3A	63.5	0	-0.2	0.4	70.3	0.22	-0.2	0.5	7	3
G	HN	-	11	G.HN.11	T	4	T4A	63.5	0.06	-0.2	0.5	70.2	0.06	-0.3	0.4	1	3
G	HN	-	12	G.HN.12	L	5	L5A	62.7	0.08	-1	0.5	69.4	0.13	-1.1	0.4	-23	-7
G	HN	-	22	G.HN.22	S	6	S6A	63.5	0.06	-0.2	0.5	70.3	0.1	-0.2	0.4	-3	-4
G	HN	-	23	G.HN.23	A	7	A7G	63.5	0	-0.2	0.4	70.4	0.09	-0.1	0.4	-4	-5
G	HN	-	24	G.HN.24	E	8	E8A	63.4	0.06	-0.3	0.5	69.9	0.09	-0.6	0.4	1	-4
G	HN	-	25	G.HN.25	D	9	D9A	63.3	0.08	-0.4	0.5	70	0.09	-0.5	0.4	-3	-5
G	HN	-	34	G.HN.34	K	10	K10A	63.4	0.08	-0.3	0.5	70.2	0	-0.3	0.3	7	-7
G	HN	-	35	G.HN.35	A	11	A11G	63.5	0	-0.2	0.4	70.2	0	-0.3	0.3	-5	-12
G	HN	-	36	G.HN.36	A	12	A12G	64.1	0.03	0.4	0.4	70.8	0.13	0.3	0.4	-7	-14
G	HN	-	37	G.HN.37	V	13	V13A	63.4	0.08	-0.3	0.5	70.3	0.1	-0.2	0.4	9	-2
G	HN	-	38	G.HN.38	E	14	E14A	63.4	0	-0.3	0.4	70.3	0.12	-0.2	0.4	8	-16
G	HN	-	39	G.HN.39	R	15	R15A	63.3	0.08	-0.4	0.5	70.2	0.06	-0.3	0.4	-8	-28
G	HN	-	40	G.HN.40	S	16	S16A	63.2	0.09	-0.5	0.5	70.5	0.13	0	0.4	-37	-30
G	HN	-	41	G.HN.41	K	17	K17A	63.3	0.13	-0.4	0.5	70.3	0.2	-0.2	0.5	-7	3
G	HN	-	42	G.HN.42	M	18	M18A	63.4	0.06	-0.3	0.5	70.4	0.09	-0.1	0.4	-1	1
G	HN	-	43	G.HN.43	I	19	I19A	63.3	0.16	-0.4	0.6	70.4	0.13	-0.1	0.4	-56	-34
G	HN	-	44	G.HN.44	D	20	D20A	63.1	0.13	-0.6	0.5	70.8	0	0.3	0.3	-36	-36
G	HN	-	45	G.HN.45	R	21	R21A	63.1	0.06	-0.6	0.5	70.4	0.08	-0.1	0.4	-17	2
G	HN	-	46	G.HN.46	N	22	N22A	63.3	0.29	-0.4	0.7	70.4	0.13	-0.1	0.4	0	3
G	HN	-	47	G.HN.47	L	23	L23A	63.5	0.31	-0.2	0.7	70.3	0.56	-0.2	0.9	-48	-35
G	HN	-	48	G.HN.48	R	24	R24A	63.3	0.18	-0.4	0.6	70.1	0.13	-0.4	0.4	-7	9
G	HN	-	49	G.HN.49	E	25	E25A	63.7	0.08	0	0.5	70.4	0.08	-0.1	0.4	4	-14
G	HN	-	50	G.HN.50	D	26	D26A	63.6	0.03	-0.1	0.4	70.4	0.25	-0.1	0.6	-3	-7
G	HN	-	51	G.HN.51	G	27	G27A	63.2	0.06	-0.5	0.5	70	0.13	-0.5	0.4	-9	0
G	HN	-	52	G.HN.52	E	28	E28A	63.6	0.06	-0.1	0.5	70.3	0.2	-0.2	0.5	-3	-27
G	HN	-	53	G.HN.53	K	29	K29A	62.9	0	-0.8	0.4	69.8	0.26	-0.7	0.6	-8	1
G	hn-s1	-	54	G.hns1.1	A	30	A30G	63.3	0.09	-0.4	0.5	69.6	0.13	-0.9	0.4	-15	-14
G	hn-s1	-	55	G.hns1.2	A	31	A31G	63.3	0.06	-0.4	0.5	70.4	0.03	-0.1	0.3	-11	-22
G	hn-s1	-	56	G.hns1.3	R	32	R32A	62.8	0.06	-0.9	0.5	70	0.1	-0.5	0.4	-13	16
G	S1	S1	57	G.S1.1	E	33	E33A	62.2	0.06	-1.5	0.5	70.7	0.08	0.2	0.4	5	8
G	S1	S1	58	G.S1.2	V	34	V34A	61.1	0.08	-2.6	0.5	68.7	0.26	-1.8	0.6	-10	-12
G	S1	S1	59	G.S1.3	K	35	K35A	62.4	0.06	-1.3	0.5	66.9	0.08	-3.6	0.4	-15	3
G	S1	S1	60	G.S1.4	L	36	L36A	59.6	0.08	-4.1	0.5	67.8	0.2	-2.7	0.5	-24	-37
G	S1	S1	61	G.S1.5	L	37	L37A	62.5	0	-1.2	0.4	67.2	0.09	-3.3	0.4	-25	-37
G	S1	S1	62	G.S1.6	L	38	L38A	53	0.46	-10.7	0.9	67.5	0.3	-3	0.6	-15	8
G	S1	S1	63	G.S1.7	L	39	L39A	63.5	0	-0.2	0.4	66	0.06	-4.5	0.4	-11	4
G	s1-h1	P-loop	64	G.s1h1.1	G	40	G40A	46.9	0.26	-16.8	0.7	49.8	0.36	-20.7	0.7	-45	-4
G	s1-h1	P-loop	65	G.s1h1.2	A	41	A41G	61.8	0.06	-1.9	0.5	67.3	0	-3.2	0.3	-23	9
G	s1-h1	P-loop	66	G.s1h1.3	G	42	G42A	66	0.06	2.3	0.5	71.1	0.03	0.6	0.3	-4	5
G	s1-h1	P-loop	67	G.s1h1.4	E	43	E43A	62.7	0	-1	0.4	67.7	0.13	-2.8	0.4	-1	-18
G	s1-h1	P-loop	68	G.s1h1.5	S	44	S44A	63.7	0	0	0.4	70.6	0.26	0.1	0.6	0	-2
G	s1-h1	P-loop	69	G.s1h1.6	G	45	G45A	63.1	0.13	-0.6	0.5	70.8	0.13	0.3	0.4	-56	-19
G	H1	-	70	G.H1.1	K	46	K46A	55	0	-8.7	0.4	55.2	0.09	-15.3	0.4	-2	6
G	H1	-	71	G.H1.2	S	47	S47A	62.6	0.03	-1.1	0.4	60.3	0.13	-10.2	0.4	5	6
G	H1	-	72	G.H1.3	T	48	T48A	53.9	0.23	-9.8	0.6	61.6	0.09	-8.9	0.4	3	-1
G	H1	-	73	G.H1.4	I	49	I49A	45.5	0.06	-18.2	0.5	66.9	0.13	-3.6	0.4	-7	-1
G	H1	-	74	G.H1.5	V	50	V50A	62.5	0	-1.2	0.4	72.2	0.09	1.7	0.4	-9	-7
G	H1	-	75	G.H1.6	K	51	K51A	55.4	0.03	-8.3	0.4	66	0.09	-4.5	0.4	-17	15
G	H1	-	76	G.H1.7	Q	52	Q52A	60.3	0	-3.4	0.4	69.5	0.16	-1	0.5	6	-7
G	H1	-	77	G.H1.8	M	53	M53A	55.5	0.2	-8.2	0.6	67.1	0.14	-3.4	0.4	-13	3
G	H1	-	78	G.H1.9	K	54	K54A	56.3	0.09	-7.4	0.5	67.4	0.23	-3.1	0.5	-16	18
G	H1	-	79	G.H1.10	I	55	I55A	55.7	0.08	-8	0.5	64.6	0.14	-5.9	0.4	-13	22
G	H1	-	80	G.H1.11	I	56	I56A	54	0.13	-9.7	0.5	66.9	0.06	-3.6	0.4	-12	18
G	H1	-	81	G.H1.12	H	57	H57A	63.2	0.06	-0.5	0.5	71	0.2	0.5	0.5	-7	19
G	h1-ha	-	82	G.h1ha.1	E	58	E58A	64.4	0.13	0.7	0.5	70.8	0.06	0.3	0.4	8	-10
G	h1-ha	-	83	G.h1ha.2	A	59	A59G	67.3	0.1	3.6	0.5	72.2	0.06	1.7	0.4	2	-10
G	h1-ha	-	84	G.h1ha.3	G	60	G60A	61.4	0.13	-2.3	0.5	69.5	0.18	-1	0.5	-2	9
G	h1-ha	-	85	G.h1ha.4	Y	61	Y61A	56.1	0.08	-7.6	0.5	65.6	0.14	-4.9	0.4	1	1
G	h1-ha	-	86	G.h1ha.5	S	62	S62A	61.8	0.06	-1.9	0.5	69.7	0.09	-0.8	0.4	8	-2
H	HA	-	102	H.HA.1	E	63	E63A	62.7	0.06	-1	0.5	70.1	0.03	-0.4	0.3	7	-4
H	HA	-	103	H.HA.2	E	64	E64A	62.9	0.08	-0.8	0.5	69.9	0.13	-0.6	0.4	8	-8
H	HA	-	104	H.HA.3	E	65	E65A	60.5	0.09	-3.2	0.5	68.4	0.14	-2.1	0.4	12	-2
H	HA	-	105	H.HA.4	C	66	C66A	60.5	0	-3.2	0.4	68.5	0.2	-2	0.5	5	-9
H	HA	-	106	H.HA.5	K	67	K67A	62.8	0.06	-0.9	0.5	70.2	0.06	-0.3	0.4	-14	-6
H	HA	-	107	H.HA.6	Q	68	Q68A	63.7	0.08	0	0.5	70.7	0.09	0.2	0.4	1	-3
H	HA	-	108	H.HA.7	Y	69	Y69A	58.7	0.13	-5	0.5	67.5	0.22	-3	0.5	5	1
H	HA	-	109	H.HA.8	K	70	K70A	62.3	0.09	-1.4	0.5	69.6	0.18	-0.9	0.5	6	-8
H	HA	-	110	H.HA.9	A	71	A71G	63.4	0.06	-0.3	0.5	70.2	0.09	-0.3	0.4	4	1
H	HA	-	111	H.HA.10	V	72	V72A	64	0.06	0.3	0.5	66.9	0.03	-3.6	0.3	5	-5
H	HA	-	112	H.HA.11	V	73	V73A	57.3	0.06	-6.4	0.5	65.3	0.08	-5.2	0.4	0	-18
H	HA	-	113	H.HA.12	Y	74	Y74A	60.1	0.08	-3.6	0.5	67.6	0.14	-2.9	0.4	-7	-16
H	HA	-	114	H.HA.13	S	75	S75A	63.6	0.06	-0.1	0.5	70.5	0.09	0	0.4	0	4
H	HA	-	115	H.HA.14	N	76	N76A	61.1	0.03	-2.6	0.4	63.9	0.06	-6.6	0.4	0	4
H	HA	-	116	H.HA.15	T	77	T77A	62.2	0.09	-1.5	0.5	69.4	0.08	-1.1	0.4	-1	-3
H	HA	-	117	H.HA.16	I	78	I78A	61.1	0.08	-2.6	0.5	69.1	0.18	-1.4	0.5	-20	-5
H	HA	-	118	H.HA.17	Q	79	Q79A	62.8	0	-0.9	0.4	69.1	0.13	-1.4	0.4	2	-2
H	HA	-	119	H.HA.18	S	80	S80A	63	0.06	-0.7	0.5	70	0.06	-0.5	0.4	3	-2
H	HA	-	120	H.HA.19	I	81	I81A	61.1	0.09	-2.6	0.5	68.7	0.13	-1.8	0.4	5	-8
H	HA	-	121	H.HA.20	I	82	I82A	62.6	0.03	-1.1	0.4	69.6	0.13	-0.9	0.4	-4	1
H	HA	-	122	H.HA.21	A	83	A83G	61.7	0.06	-2	0.5	68.6	0.03	-1.9	0.3	3	1
H	HA	-	123	H.HA.22	I	84	I84A	57.3	0	-6.4	0.4	66.4	0.03	-4.1	0.3	6	-20
H	HA	-	124	H.HA.23	I	85	I85A	59.5	0.06	-4.2	0.5	69	0.1	-1.5	0.4	4	-14
H	HA	-	125	H.HA.24	R	86	R86A	62.4	0	-1.3	0.4	70	0.15	-0.5	0.5	2	-4
H	HA	-	126	H.HA.25	A	87	A87G	61.5	0.1	-2.2	0.5	68.8	0.09	-1.7	0.4	0	-10
H	HA	-	127	H.HA.26	M	88	M88A	58.1	0.03	-5.6	0.4	68	0.09	-2.5	0.4	6	-24
H	HA	-	128	H.HA.27	G	89	G89A	63.3	0	-0.4	0.4	70.4	0.13	-0.1	0.4	8	-3
H	HA	-	129	H.HA.28	R	90	R90A	61.8	0.06	-1.9	0.5	69.2	0.17	-1.3	0.5	-3	1
H	HA	-	130	H.HA.29	L	91	L91A	59.5	0.16	-4.2	0.6	67.3	0.22	-3.2	0.5	2	6
H	ha-hb	-	131	H.hahb.1	K	92	K92A	62.6	0.13	-1.1	0.5	69.8	0.22	-0.7	0.5	2	2
H	ha-hb	-	134	H.hahb.4	I	93	I93A	58.6	0.03	-5.1	0.4	67.6	0.18	-2.9	0.5	2	-10
H	ha-hb	-	135	H.hahb.5	D	94	D94A	63.3	0.06	-0.4	0.5	70.1	0.13	-0.4	0.4	4	2
H	ha-hb	-	136	H.hahb.6	F	95	F95A	54.8	0.14	-8.9	0.5	65.7	0.06	-4.8	0.4	-2	-25
H	ha-hb	-	137	H.hahb.7	G	96	G96A	63.1	0.03	-0.6	0.4	69.6	0.56	-0.9	0.9	4	-1
H	ha-hb	-	138	H.hahb.8	D	97	D97A	62.4	0	-1.3	0.4	70.3	0.06	-0.2	0.4	-8	-5
H	ha-hb	-	139	H.hahb.9	S	98	S98A	64.1	0.03	0.4	0.4	71.1	0.14	0.6	0.4	-1	3
H	HB	-	140	H.HB.1	A	99	A99G	63.3	0.09	-0.4	0.5	70.6	0.08	0.1	0.4	-2	2
H	HB	-	141	H.HB.2	R	100	R100A	62.8	0.06	-0.9	0.5	70.1	0.14	-0.4	0.4	-9	2
H	HB	-	142	H.HB.3	A	101	A101G	63.3	0	-0.4	0.4	70.7	0.13	0.2	0.4	-3	-1
H	HB	-	143	H.HB.4	D	102	D102A	63.9	0.09	0.2	0.5	70.9	0.08	0.4	0.4	-1	0
H	HB	-	144	H.HB.5	D	103	D103A	57.7	0.06	-6	0.5	67.9	0.13	-2.6	0.4	-12	-21
H	HB	-	145	H.HB.6	A	104	A104G	61.3	0.06	-2.4	0.5	70.1	0.08	-0.4	0.4	-3	-7
H	HB	-	146	H.HB.7	R	105	R105A	63.7	0.08	0	0.5	70.7	0.06	0.2	0.4	-10	1
H	HB	-	147	H.HB.8	Q	106	Q106A	63.7	0.06	0	0.5	70.8	0.2	0.3	0.5	-15	0
H	HB	-	148	H.HB.9	L	107	L107A	59.4	0	-4.3	0.4	69	0	-1.5	0.3	-7	-18
H	HB	-	149	H.HB.10	F	108	F108A	62.5	0	-1.2	0.4	69.6	0.18	-0.9	0.5	-2	-9
H	HB	-	150	H.HB.11	V	109	V109A	64.1	0.03	0.4	0.4	71	0.25	0.5	0.6	-4	-2
H	HB	-	151	H.HB.12	L	110	L110A	62.8	0.08	-0.9	0.5	69.9	0.13	-0.6	0.4	-5	-3
H	HB	-	152	H.HB.13	A	111	A111G	62.9	0.06	-0.8	0.5	70.2	0.08	-0.3	0.4	0	-6
H	HB	-	153	H.HB.14	G	112	G112A	63.7	0.08	0	0.5	70.8	0.09	0.3	0.4	-13	4
H	hb-hc	-	154	H.hbhc.1	A	113	A113G	63.8	0.06	0.1	0.5	70.9	0.06	0.4	0.4	1	5
H	hb-hc	-	155	H.hbhc.2	A	114	A114G	63.9	0.06	0.2	0.5	71	0.09	0.5	0.4	-2	3
H	hb-hc	-	156	H.hbhc.3	E	115	E115A	63.3	0.08	-0.4	0.5	70.7	0.06	0.2	0.4	5	-2
H	hb-hc	-	157	H.hbhc.4	E	116	E116A	63.8	0.1	0.1	0.5	71.4	0.13	0.9	0.4	-3	2
H	hb-hc	-	165	H.hbhc.12	G	117	G117A	63.3	0	-0.4	0.4	70.8	0.26	0.3	0.6	-5	3
H	hb-hc	-	166	H.hbhc.13	F	118	F118A	63.5	0	-0.2	0.4	70.9	0.13	0.4	0.4	-4	6
H	hb-hc	-	167	H.hbhc.14	M	119	M119A	59.4	0.06	-4.3	0.5	68.3	0.21	-2.2	0.5	-3	-7
H	hb-hc	-	168	H.hbhc.15	T	120	T120A	62.5	0	-1.2	0.4	70	0.13	-0.5	0.4	2	5
H	HC	-	169	H.HC.1	A	121	A121G	62.9	0	-0.8	0.4	70.2	0.09	-0.3	0.4	8	-1
H	HC	-	170	H.HC.2	E	122	E122A	62.6	0.06	-1.1	0.5	70.1	0.13	-0.4	0.4	9	-4
H	HC	-	171	H.HC.3	L	123	L123A	60.7	0.06	-3	0.5	69	0.06	-1.5	0.4	8	-12
H	HC	-	172	H.HC.4	A	124	A124G	61.8	0	-1.9	0.4	69.6	0.18	-0.9	0.5	7	-3
H	HC	-	173	H.HC.5	G	125	G125A	63.5	0	-0.2	0.4	71.2	0.14	0.7	0.4	1	-2
H	HC	-	174	H.HC.6	V	126	V126A	62.8	0	-0.9	0.4	70.3	0.14	-0.2	0.4	1	-7
H	HC	-	175	H.HC.7	I	127	I127A	60.1	0.03	-3.6	0.4	68.9	0.14	-1.6	0.4	7	-12
H	HC	-	176	H.HC.8	K	128	K128A	62.5	0.06	-1.2	0.5	70.3	0.09	-0.2	0.4	8	-8
H	HC	-	177	H.HC.9	R	129	R129A	61.3	0.08	-2.4	0.5	69.7	0.09	-0.8	0.4	6	-17
H	HC	-	178	H.HC.10	L	130	L130A	54.7	0.06	-9	0.5	66.1	0.06	-4.4	0.4	5	-20
H	HC	-	179	H.HC.11	W	131	W131A	56.9	0.09	-6.8	0.5	64.5	0.13	-6	0.4	1	-32
H	HC	-	180	H.HC.12	K	132	K132A	63.5	0.06	-0.2	0.5	70.9	0.13	0.4	0.4	0	-1
H	hc-hd	-	181	H.hchd.1	D	133	D133A	55.5	0	-8.2	0.4	66.2	0	-4.3	0.3	9	-19
H	HD	-	182	H.HD.1	S	134	S134A	63.3	0.06	-0.4	0.5	70.8	0.06	0.3	0.4	4	-22
H	HD	-	183	H.HD.2	G	135	G135A	60.2	0.08	-3.5	0.5	68.6	0.18	-1.9	0.5	4	-14
H	HD	-	184	H.HD.3	V	136	V136A	59.2	0.06	-4.5	0.5	69	0.1	-1.5	0.4	4	-23
H	HD	-	185	H.HD.4	Q	137	Q137A	60.3	0	-3.4	0.4	69.4	0.14	-1.1	0.4	5	-26
H	HD	-	186	H.HD.5	A	138	A138G	61.3	0	-2.4	0.4	69.4	0.06	-1.1	0.4	5	-23
H	HD	-	187	H.HD.6	C	139	C139A	62.9	0.03	-0.8	0.4	70.2	0	-0.3	0.3	3	-12
H	HD	-	188	H.HD.7	F	140	F140A	60.8	0	-2.9	0.4	68.8	0	-1.7	0.3	2	-15
H	HD	-	189	H.HD.8	N	141	N141A	63.5	0.06	-0.2	0.5	70.8	0.06	0.3	0.4	0	-6
H	HD	-	190	H.HD.9	R	142	R142A											NM
H	HD	-	191	H.HD.10	S	143	S143A	63.3	0	-0.4	0.4	70.1	0.14	-0.4	0.4	8	-6
H	HD	-	192	H.HD.11	R	144	R144A	61.3	0.09	-2.4	0.5	69	0.14	-1.5	0.4	-5	6
H	HD	-	193	H.HD.12	E	145	E145A	62.4	0	-1.3	0.4	70.3	0.06	-0.2	0.4	-3	-6
H	hd-he	-	194	H.hdhe.1	Y	146	Y146A	64.1	0.03	0.4	0.4	71.1	0.14	0.6	0.4	1	-6
H	hd-he	-	195	H.hdhe.2	Q	147	Q147A	63.3	0.09	-0.4	0.5	70.6	0.08	0.1	0.4	-3	1
H	hd-he	-	196	H.hdhe.3	L	148	L148A	62.8	0.06	-0.9	0.5	70.1	0.14	-0.4	0.4	-1	-11
H	hd-he	-	197	H.hdhe.4	N	149	N149A	63.3	0	-0.4	0.4	70.7	0.13	0.2	0.4	0	-2
H	hd-he	-	198	H.hdhe.5	D	150	D150A	63.9	0.09	0.2	0.5	70.9	0.08	0.4	0.4	-3	7
H	HE	-	199	H.HE.1	S	151	S151A	57.7	0.06	-6	0.5	67.9	0.13	-2.6	0.4	-1	-3
H	HE	-	200	H.HE.2	A	152	A152G	61.3	0.06	-2.4	0.5	70.1	0.08	-0.4	0.4	-1	-5
H	HE	-	201	H.HE.3	A	153	A153G	63.7	0.08	0	0.5	70.7	0.06	0.2	0.4	-7	-6
H	HE	-	202	H.HE.4	Y	154	Y154A	63.7	0.06	0	0.5	70.8	0.2	0.3	0.5	-7	-4
H	HE	-	203	H.HE.5	Y	155	Y155A	59.4	0	-4.3	0.4	69	0	-1.5	0.3	-9	-17
H	HE	-	204	H.HE.6	L	156	L156A	62.5	0	-1.2	0.4	69.6	0.18	-0.9	0.5	-3	-26
H	HE	-	205	H.HE.7	N	157	N157A	64.1	0.03	0.4	0.4	71	0.25	0.5	0.6	0	-1
H	HE	-	206	H.HE.8	D	158	D158A	62.8	0.08	-0.9	0.5	69.9	0.13	-0.6	0.4	2	2
H	HE	-	207	H.HE.9	L	159	L159A	62.9	0.06	-0.8	0.5	70.2	0.08	-0.3	0.4	-1	-15
H	HE	-	208	H.HE.10	D	160	D160A	63.7	0.08	0	0.5	70.8	0.09	0.3	0.4	1	-7
H	HE	-	209	H.HE.11	R	161	R161A	63.8	0.06	0.1	0.5	70.9	0.06	0.4	0.4	1	-14
H	HE	-	210	H.HE.12	I	162	I162A	63.9	0.06	0.2	0.5	71	0.09	0.5	0.4	7	-25
H	HE	-	211	H.HE.13	A	163	A163G	63.3	0.08	-0.4	0.5	70.7	0.06	0.2	0.4	2	-7
H	he-hf	-	212	H.hehf.1	Q	164	Q164A	63.8	0.1	0.1	0.5	71.4	0.13	0.9	0.4	-3	4
H	he-hf	-	213	H.hehf.2	P	165	P165A	63.3	0	-0.4	0.4	70.8	0.26	0.3	0.6	0	0
H	he-hf	-	214	H.hehf.3	N	166	N166A	63.5	0	-0.2	0.4	70.9	0.13	0.4	0.4	2	-7
H	he-hf	-	215	H.hehf.4	Y	167	Y167A	59.4	0.06	-4.3	0.5	68.3	0.21	-2.2	0.5	7	-27
H	he-hf	-	216	H.hehf.5	I	168	I168A	62.5	0	-1.2	0.4	70	0.13	-0.5	0.4	5	-13
H	he-hf	-	217	H.hehf.6	P	169	P169A	57.4	0.03	-6.3	0.4	66.5	0.06	-4	0.4	-4	-20
H	he-hf	-	218	H.hehf.7	T	170	T170A	58.9	0.03	-4.8	0.4	67.3	0	-3.2	0.3	-2	-14
H	HF	-	219	H.HF.1	Q	171	Q171A	61.6	0.06	-2.1	0.5	69.5	0	-1	0.3	-6	5
H	HF	-	220	H.HF.2	Q	172	Q172A	63	0	-0.7	0.4	69.6	0.18	-0.9	0.5	0	2
H	HF	-	221	H.HF.3	D	173	D173A	50.3	0.09	-13.4	0.5	61.1	0.13	-9.4	0.4	1	-29
H	HF	-	222	H.HF.4	V	174	V174A	58	0	-5.7	0.4	66.1	0.03	-4.4	0.3	-3	-5
H	HF	-	223	H.HF.5	L	175	L175A	49.8	0.06	-13.9	0.5	61.5	0.16	-9	0.5	-23	9
H	HF	-	224	H.HF.6	R	176	R176A	58.1	0.09	-5.6	0.5	68.9	0.14	-1.6	0.4	-13	17
G	hf-s2	SwI	225	G.hfs2.1	T	177	T177A	65.5	0.06	1.8	0.5	70.6	0.06	0.1	0.4	-4	1
G	hf-s2	SwI	226	G.hfs2.2	R	178	R178A	61.7	0.06	-2	0.5	75	0.06	4.5	0.4	-11	6
G	hf-s2	SwI	227	G.hfs2.3	V	179	V179A	62.3	0	-1.4	0.4	67.8	0.1	-2.7	0.4	2	8
G	hf-s2	SwI	228	G.hfs2.4	K	180	K180A	62.3	0.06	-1.4	0.5	71.6	0.33	1.1	0.6	-9	4
G	hf-s2	SwI	229	G.hfs2.5	T	181	T181A	62.6	0	-1.1	0.4	59.1	0.08	-11.4	0.4	1	0
G	hf-s2	SwI	230	G.hfs2.6	T	182	T182A	62.9	0.09	-0.8	0.5	67.5	0.06	-3	0.4	1	-3
G	hf-s2	SwI	231	G.hfs2.7	G	183	G183A	61.8	0	-1.9	0.4	69.6	0.09	-0.9	0.4	2	0
G	S2	-	232	G.S2.1	I	184	I184A	61.1	0	-2.6	0.4	65.3	0.06	-5.2	0.4	-18	-32
G	S2	-	233	G.S2.2	V	185	V185A	61.8	0.06	-1.9	0.5	68.3	0.06	-2.2	0.4	0	-12
G	S2	-	234	G.S2.3	E	186	E186A	61.9	0.09	-1.8	0.5	68.7	0.08	-1.8	0.4	-9	-18
G	S2	-	235	G.S2.4	T	187	T187A	63	0.06	-0.7	0.5	68.9	0.09	-1.6	0.4	-8	-6
G	S2	-	236	G.S2.5	H	188	H188A	63.3	0.06	-0.4	0.5	69.5	0.06	-1	0.4	2	8
G	S2	-	237	G.S2.6	F	189	F189A	52.3	0.72	-11.4	1.1	65.2	0.08	-5.3	0.4	-14	-18
G	S2	-	238	G.S2.7	T	190	T190A	61.2	0.06	-2.5	0.5	69.6	0.09	-0.9	0.4	1	3
G	S2	-	239	G.S2.8	F	191	F191A	62.2	0.06	-1.5	0.5	70.2	0.06	-0.3	0.4	-5	-36
G	s2-s3	-	240	G.s2s3.1	K	192	K192A	58.2	0.06	-5.5	0.5	68.8	0.08	-1.7	0.4	-12	-35
G	s2-s3	-	241	G.s2s3.2	D	193	D193A	62.4	0	-1.3	0.4	70	0.1	-0.5	0.4	-15	-32
G	S3	-	242	G.S3.1	L	194	L194A	59.8	0.08	-3.9	0.5	68.3	0.13	-2.2	0.4	-7	-24
G	S3	-	243	G.S3.2	H	195	H195A	61.7	0.06	-2	0.5	69.5	0.25	-1	0.6	-15	-8
G	S3	-	244	G.S3.3	F	196	F196A	50.1	0.13	-13.6	0.5	66.8	0.21	-3.7	0.5	-30	-32
G	S3	-	245	G.S3.4	K	197	K197A	62.4	0.03	-1.3	0.4	69.6	0.09	-0.9	0.4	-4	-2
G	S3	-	246	G.S3.5	M	198	M198A	56.8	0.06	-6.9	0.5	70	0.13	-0.5	0.4	-3	-26
G	S3	-	247	G.S3.6	F	199	F199A	59.6	0.03	-4.1	0.4	66.3	0.09	-4.2	0.4	3	-2
G	S3	-	248	G.S3.7	D	200	D200A	69.5	0	5.8	0.4	68.8	0.06	-1.7	0.4	-13	-36
G	S3	-	249	G.S3.8	V	201	V201A	61.5	0.06	-2.2	0.5	65.8	0.31	-4.7	0.6	-5	-18
G	s3-h2	SwII	250	G.s3h2.1	G	202	G202A	63.1	0	-0.6	0.4	63.8	0.08	-6.7	0.4	8	-7
G	s3-h2	SwII	251	G.s3h2.2	G	203	G203A	63.3	0.06	-0.4	0.5	60.8	0.08	-9.7	0.4	-6	-12
G	s3-h2	SwII	252	G.s3h2.3	Q	204	Q204A	64.2	0.09	0.5	0.5	69.1	0.13	-1.4	0.4	-12	-25
G	H2	-	253	G.H2.1	R	205	R205A	63.3	0	-0.4	0.4	65.2	0.18	-5.3	0.5	-11	-28
G	H2	-	254	G.H2.2	S	206	S206A	63.3	0	-0.4	0.4	69.2	0.14	-1.3	0.4	-10	-9
G	H2	-	255	G.H2.3	E	207	E207A	63	0	-0.7	0.4	65.3	0.06	-5.2	0.4	-3	-3
G	H2	-	256	G.H2.4	R	208	R208A	63.2	0.06	-0.5	0.5	61.1	0.09	-9.4	0.4	-7	-32
G	H2	-	257	G.H2.5	K	209	K209A	63.5	0	-0.2	0.4	69.5	0.34	-1	0.6	-15	-26
G	H2	-	258	G.H2.6	K	210	K210A	63	0.12	-0.7	0.5	68.9	0.09	-1.6	0.4	-37	-40
G	H2	-	259	G.H2.7	W	211	W211A	62.2	0.09	-1.5	0.5	62.7	0.08	-7.8	0.4	-32	-41
G	H2	-	260	G.H2.8	I	212	I212A	62.8	0	-0.9	0.4	69.7	0.12	-0.8	0.4	-17	-33
G	H2	-	261	G.H2.9	H	213	H213A	63.4	0.03	-0.3	0.4	70.5	0.09	0	0.4	-5	-25
G	H2	-	262	G.H2.10	C	214	C214A	63	0.06	-0.7	0.5	69	0.06	-1.5	0.4	-4	-23
G	h2-s4	-	263	G.h2s4.1	F	215	F215A	62.9	0	-0.8	0.4	66.8	0.06	-3.7	0.4	-7	-20
G	h2-s4	-	264	G.h2s4.2	E	216	E216A	63.3	0.06	-0.4	0.5	69.1	0.3	-1.4	0.6	-12	-41
G	h2-s4	-	265	G.h2s4.3	G	217	G217A	63	0	-0.7	0.4	70.2	0.14	-0.3	0.4	-20	-8
G	h2-s4	-	266	G.h2s4.4	V	218	V218A	63.5	0	-0.2	0.4	70.3	0.08	-0.2	0.4	-16	-30
G	h2-s4	-	267	G.h2s4.5	T	219	T219A	62.9	0	-0.8	0.4	68.4	0.2	-2.1	0.5	-20	-31
G	S4	-	268	G.S4.1	A	220	A220G	63.6	0.03	-0.1	0.4	69.8	0.06	-0.7	0.4	-24	-32
G	S4	-	269	G.S4.2	I	221	I221A	62.4	0.03	-1.3	0.4	68.8	0.09	-1.7	0.4	-25	-32
G	S4	-	270	G.S4.3	I	222	I222A	56.5	0	-7.2	0.4	68.7	0.14	-1.8	0.4	5	-19
G	S4	-	271	G.S4.4	F	223	F223A	59.5	0	-4.2	0.4	64.9	0.25	-5.6	0.6	-16	-32
G	S4	-	272	G.S4.5	C	224	C224A	60.1	0.13	-3.6	0.5	69.1	0.09	-1.4	0.4	0	-4
G	S4	-	273	G.S4.6	V	225	V225A	64.3	0	0.6	0.4	71.3	0.06	0.8	0.4	5	5
G	S4	-	274	G.S4.7	A	226	A226G	65.3	0	1.6	0.4	70.9	0.32	0.4	0.6	-3	-30
G	s4-h3	SwIII	275	G.s4h3.1	L	227	L227A	58.8	0.08	-4.9	0.5	66.5	0.23	-4	0.5	-14	-33
G	s4-h3	SwIII	276	G.s4h3.2	S	228	S228A	61.3	0.08	-2.4	0.5	69.9	0	-0.6	0.3	-8	-25
G	s4-h3	SwIII	277	G.s4h3.3	D	229	D229A	63.5	0.1	-0.2	0.5	69	0.18	-1.5	0.5	-24	-32
G	s4-h3	SwIII	278	G.s4h3.4	Y	230	Y230A											NM
G	s4-h3	SwIII	279	G.s4h3.5	D	231	D231A	56.2	0.18	-7.5	0.6	64.6	0.18	-5.9	0.5	-5	-31
G	s4-h3	SwIII	280	G.s4h3.6	L	232	L232A	61.2	0.06	-2.5	0.5	66.8	0.14	-3.7	0.4	0	-4
G	s4-h3	SwIII	281	G.s4h3.7	V	233	V233A	63.1	0	-0.6	0.4	69.7	0.08	-0.8	0.4	-2	-2
G	s4-h3	SwIII	282	G.s4h3.8	L	234	L234A	63.2	0.08	-0.5	0.5	67.7	0.09	-2.8	0.4	7	9
G	s4-h3	SwIII	283	G.s4h3.9	A	235	A235G	62.9	0.03	-0.8	0.4	67.8	0.06	-2.7	0.4	6	5
G	s4-h3	SwIII	284	G.s4h3.10	E	236	E236A	61.8	0.06	-1.9	0.5	65.3	0	-5.2	0.3	9	-11
G	s4-h3	SwIII	285	G.s4h3.11	D	237	D237A	62.3	0.08	-1.4	0.5	67.4	0	-3.1	0.3	-4	-14
G	s4-h3	SwIII	286	G.s4h3.12	E	238	E238A	63	0	-0.7	0.4	69.1	0.09	-1.4	0.4	0	6
G	s4-h3	SwIII	287	G.s4h3.13	E	239	E239A	63.4	0.09	-0.3	0.5	70.1	0.14	-0.4	0.4	7	2
G	s4-h3	SwIII	288	G.s4h3.14	M	240	M240A	62.8	0	-0.9	0.4	68.5	0.09	-2	0.4	6	2
G	s4-h3	SwIII	289	G.s4h3.15	N	241	N241A	61	0.06	-2.7	0.5	65.9	0.24	-4.6	0.5	-21	-32
G	H3	-	290	G.H3.1	R	242	R242A	59.8	0.06	-3.9	0.5	66.8	0.18	-3.7	0.5	-5	8
G	H3	-	291	G.H3.2	M	243	M243A	55.3	0	-8.4	0.4	66.4	0.31	-4.1	0.6	-12	-33
G	H3	-	292	G.H3.3	H	244	H244A	60.8	0.06	-2.9	0.5	68.2	0.09	-2.3	0.4	-8	-26
G	H3	-	293	G.H3.4	E	245	E245A	62.9	0.13	-0.8	0.5	63.2	0.12	-7.3	0.4	-6	12
G	H3	-	294	G.H3.5	S	246	S246A	63.1	0.09	-0.6	0.5	69.4	0.14	-1.1	0.4	-12	3
G	H3	-	295	G.H3.6	M	247	M247A	62	0.12	-1.7	0.5	69.8	0.3	-0.7	0.6	-18	-36
G	H3	-	296	G.H3.7	K	248	K248A	63.4	0	-0.3	0.4	71.4	0.14	0.9	0.4	-17	-15
G	H3	-	297	G.H3.8	L	249	L249A	61.9	0.06	-1.8	0.5	63.4	0.13	-7.1	0.4	-9	-7
G	H3	-	298	G.H3.9	F	250	F250A	50.2	0.56	-13.5	1	65.6	1.02	-4.9	1.3	-56	-12
G	H3	-	299	G.H3.10	D	251	D251A	62.5	0.06	-1.2	0.5	69.2	0.13	-1.3	0.4	-11	-25
G	H3	-	300	G.H3.11	S	252	S252A	62.4	0.03	-1.3	0.4	70	0.13	-0.5	0.4	-7	-10
G	H3	-	301	G.H3.12	I	253	I253A	63	0	-0.7	0.4	67	0.18	-3.5	0.5	-34	-34
G	H3	-	302	G.H3.13	C	254	C254A	62.4	0.13	-1.3	0.5	70.2	0.06	-0.3	0.4	-27	-33
G	H3	-	303	G.H3.14	N	255	N255A	61	0.06	-2.7	0.5	69.1	0.13	-1.4	0.4	-23	-40
G	H3	-	304	G.H3.15	N	256	N256A	63.5	0.06	-0.2	0.5	70.7	0.06	0.2	0.4	-5	-23
G	H3	-	305	G.H3.16	K	257	K257A	63.3	0.13	-0.4	0.5	70.2	0.06	-0.3	0.4	-20	-22
G	H3	-	306	G.H3.17	W	258	W258A	64	0.06	0.3	0.5	69.8	0	-0.7	0.3	-32	-38
G	H3	-	307	G.H3.18	F	259	F259A	62	0.13	-1.7	0.5	66.9	0.13	-3.6	0.4	-45	-36
G	h3-s5	-	308	G.h3s5.1	T	260	T260A	63.2	0.06	-0.5	0.5	69.6	0.13	-0.9	0.4	-4	0
G	h3-s5	-	309	G.h3s5.2	D	261	D261A	62.3	0.06	-1.4	0.5	69.7	0	-0.8	0.3	-11	-32
G	h3-s5	-	310	G.h3s5.3	T	262	T262A	63.4	0.2	-0.3	0.6	69.6	0.14	-0.9	0.4	-24	-38
G	S5	-	311	G.S5.1	S	263	S263A	62.2	0.09	-1.5	0.5	69.6	0.23	-0.9	0.5	-9	-17
G	S5	-	312	G.S5.2	I	264	I264A	60	0.06	-3.7	0.5	67.2	0.06	-3.3	0.4	-10	-18
G	S5	-	313	G.S5.3	I	265	I265A	63.3	0.06	-0.4	0.5	71.1	0.09	0.6	0.4	-21	-35
G	S5	-	314	G.S5.4	L	266	L266A	59.9	0.08	-3.8	0.5	68.4	0.06	-2.1	0.4	-22	-40
G	S5	-	315	G.S5.5	F	267	F267A	57.5	0.1	-6.2	0.5	69.8	0.41	-0.7	0.7	-23	-38
G	S5	-	316	G.S5.6	L	268	L268A	57.1	0.13	-6.6	0.5	67.6	0.43	-2.9	0.7	-24	-35
G	S5	-	317	G.S5.7	N	269	N269A	42.5	0.35	-21.2	0.8	40.5	0.25	-30	0.6	-58	-3
G	s5-hg	-	318	G.s5hg.1	K	270	K270A											NM
G	HG	-	319	G.HG.1	K	271	K271A	59.2	0.08	-4.5	0.5	68.6	0.2	-1.9	0.5	-2	-5
G	HG	-	320	G.HG.2	D	272	D272A											NM
G	HG	-	321	G.HG.3	L	273	L273A	58	0	-5.7	0.4	69.2	0.26	-1.3	0.6	-3	-15
G	HG	-	322	G.HG.4	F	274	F274A	55.2	0.14	-8.5	0.5	69.4	0.35	-1.1	0.7	-20	-31
G	HG	-	323	G.HG.5	E	275	E275A	63.5	0.2	-0.2	0.6	70.4	0.2	-0.1	0.5	-12	2
G	HG	-	324	G.HG.6	E	276	E276A	63.2	0.06	-0.5	0.5	70.1	0.14	-0.4	0.4	6	-23
G	HG	-	325	G.HG.7	K	277	K277A	58.8	0	-4.9	0.4	66.4	0.14	-4.1	0.4	-1	-36
G	HG	-	326	G.HG.8	I	278	I278A	55.6	0.08	-8.1	0.5	68.3	0.2	-2.2	0.5	-5	-19
G	HG	-	327	G.HG.9	K	279	K279A	62.8	0.08	-0.9	0.5	70.6	0.24	0.1	0.5	5	-21
G	HG	-	330	G.HG.12	K	280	K280A	61.8	0.06	-1.9	0.5	69.3	0.09	-1.2	0.4	7	-16
G	HG	-	331	G.HG.13	S	281	S281A	61.6	0.03	-2.1	0.4	68.7	0.06	-1.8	0.4	5	-6
G	HG	-	332	G.HG.14	P	282	P282A	61.4	0.13	-2.3	0.5	69.6	0.13	-0.9	0.4	5	-36
G	HG	-	333	G.HG.15	L	283	L283A	50.4	0.09	-13.3	0.5	67.2	0.43	-3.3	0.7	-10	-40
G	HG	-	334	G.HG.16	T	284	T284A	61.8	0	-1.9	0.4	69.8	0.13	-0.7	0.4	3	-32
G	HG	-	335	G.HG.17	I	285	I285A	61	0	-2.7	0.4	68.9	0.03	-1.6	0.3	1	-24
G	hg-h4	-	336	G.hgh4.1	C	286	C286A	61.9	0.03	-1.8	0.4	69.8	0.14	-0.7	0.4	0	-36
G	hg-h4	-	337	G.hgh4.2	Y	287	Y287A	52.1	0.44	-11.6	0.8	67.1	0.63	-3.4	0.9	1	-40
G	hg-h4	-	338	G.hgh4.3	P	288	P288A	61	0.06	-2.7	0.5	69.9	0.18	-0.6	0.5	-8	-38
G	hg-h4	-	339	G.hgh4.4	E	289	E289A	63.2	0.06	-0.5	0.5	70.3	0.06	-0.2	0.4	-20	-11
G	hg-h4	-	340	G.hgh4.5	Y	290	Y290A	54.7	0.14	-9	0.5	68.1	0.32	-2.4	0.6	-8	-33
G	hg-h4	-	341	G.hgh4.6	A	291	A291G	63.6	0.03	-0.1	0.4	70.7	0.14	0.2	0.4	-9	2
G	hg-h4	-	342	G.hgh4.7	G	292	G292A	60.8	0.06	-2.9	0.5	69.7	0.14	-0.8	0.4	-7	-32
G	hg-h4	-	343	G.hgh4.8	S	293	S293A	63.9	0.03	0.2	0.4	70.5	0.18	0	0.5	-1	8
G	hg-h4	-	344	G.hgh4.9	N	294	N294A	62.3	0.06	-1.4	0.5	70.2	0.14	-0.3	0.4	-4	-23
G	hg-h4	-	345	G.hgh4.10	T	295	T295A	62.4	0.06	-1.3	0.5	70.2	0.06	-0.3	0.4	-6	-17
G	H4	-	346	G.H4.1	Y	296	Y296A	60.9	0.06	-2.8	0.5	69.1	0.13	-1.4	0.4	0	10
G	H4	-	347	G.H4.2	E	297	E297A	65.3	0.06	1.6	0.5	67.7	0	-2.8	0.3	-8	-8
G	H4	-	348	G.H4.3	E	298	E298A	62.4	0	-1.3	0.4	70.2	0.2	-0.3	0.5	-4	-18
G	H4	-	349	G.H4.4	A	299	A299G	63.2	0.08	-0.5	0.5	70.5	0.06	0	0.4	-6	-10
G	H4	-	350	G.H4.5	A	300	A300G	64.9	0.09	1.2	0.5	71.2	0.09	0.7	0.4	-2	-3
G	H4	-	351	G.H4.6	A	301	A301G	63.5	0.06	-0.2	0.5	70.6	0.08	0.1	0.4	-1	-6
G	H4	-	365	G.H4.20	Y	302	Y302A	55.6	0.13	-8.1	0.5	68.9	0.26	-1.6	0.6	-6	-33
G	H4	-	366	G.H4.21	I	303	I303A	57.9	0.08	-5.8	0.5	67.6	0.08	-2.9	0.4	-11	-40
G	H4	-	367	G.H4.22	Q	304	Q304A	62.8	0.06	-0.9	0.5	70.2	0.06	-0.3	0.4	-1	0
G	H4	-	368	G.H4.23	C	305	C305A	63.9	0	0.2	0.4	70.6	0.08	0.1	0.4	-11	7
G	H4	-	369	G.H4.24	Q	306	Q306A	62.8	0.08	-0.9	0.5	70.3	0.06	-0.2	0.4	-9	-15
G	H4	-	370	G.H4.25	F	307	F307A	54.9	0.13	-8.8	0.5	67.6	0.69	-2.9	1	-36	-39
G	H4	-	371	G.H4.26	E	308	E308A	62.2	0.08	-1.5	0.5	70	0.12	-0.5	0.4	-4	-3
G	H4	-	372	G.H4.27	D	309	D309A	64	0	0.3	0.4	70.6	0.2	0.1	0.5	-6	10
G	h4-s6	-	373	G.h4s6.1	L	310	L310A	61.4	0	-2.3	0.4	69	0.2	-1.5	0.5	0	-34
G	h4-s6	-	374	G.h4s6.2	N	311	N311A	62.7	0.06	-1	0.5	67.9	0.13	-2.6	0.4	-6	-33
G	h4-s6	-	375	G.h4s6.3	K	312	K312A	63.6	0.03	-0.1	0.4	70.4	0.06	-0.1	0.4	-6	-10
G	h4-s6	-	376	G.h4s6.4	R	313	R313A	64.3	0.08	0.6	0.5	70.4	0	-0.1	0.3	-1	3
G	h4-s6	-	380	G.h4s6.8	K	314	K314A	63.1	0.03	-0.6	0.4	69.8	0.22	-0.7	0.5	-5	-22
G	h4-s6	-	381	G.h4s6.9	D	315	D315A	64	0	0.3	0.4	70.5	0.13	0	0.4	-1	-8
G	h4-s6	-	382	G.h4s6.10	T	316	T316A	63.8	0.06	0.1	0.5	70.3	0.18	-0.2	0.5	-2	-6
G	h4-s6	-	383	G.h4s6.11	K	317	K317A	62	0	-1.7	0.4	68.7	0.09	-1.8	0.4	-11	-43
G	h4-s6	-	384	G.h4s6.12	E	318	E318A	63.8	0.1	0.1	0.5	70	0	-0.5	0.3	-14	-41
G	S6	-	393	G.S6.1	I	319	I319A	59.5	0	-4.2	0.4	68.8	0.14	-1.7	0.4	-35	-40
G	S6	-	394	G.S6.2	Y	320	Y320A	62	0.06	-1.7	0.5	69.9	0.13	-0.6	0.4	-81	-44
G	S6	-	395	G.S6.3	T	321	T321A	63.2	0.06	-0.5	0.5	69.9	0.28	-0.6	0.6	-5	-29
G	S6	-	396	G.S6.4	H	322	H322A	62.7	0.09	-1	0.5	69.9	0.09	-0.6	0.4	-23	-19
G	S6	-	397	G.S6.5	F	323	F323A	60.1	0.08	-3.6	0.5	69	0.2	-1.5	0.5	5	3
G	s6-h5	TCAT	398	G.s6h5.1	T	324	T324A	59.7	0.06	-4	0.5	69.1	0.13	-1.4	0.4	-6	-36
G	s6-h5	TCAT	399	G.s6h5.2	C	325	C325A	59.8	0	-3.9	0.4	69.7	0.2	-0.8	0.5	-2	-21
G	s6-h5	TCAT	400	G.s6h5.3	A	326	A326G	59.4	0.06	-4.3	0.5	68.2	0.33	-2.3	0.6	-6	-1
G	s6-h5	TCAT	401	G.s6h5.4	T	327	T327A	57.3	0	-6.4	0.4	65.7	0.21	-4.8	0.5	0	12
G	s6-h5	TCAT	402	G.s6h5.5	D	328	D328A	56.3	0	-7.4	0.4	68.3	0.17	-2.2	0.5	-2	6
G	H5	-	403	G.H5.1	T	329	T329A	58.2	0.06	-5.5	0.5	65.4	0.26	-5.1	0.6	-8	-7
G	H5	-	404	G.H5.2	K	330	K330A	63.9	0.03	0.2	0.4	70.6	0.2	0.1	0.5	-29	-15
G	H5	-	405	G.H5.3	N	331	N331A	60.9	0.06	-2.8	0.5	68.1	0.54	-2.4	0.8	-3	28
G	H5	-	406	G.H5.4	V	332	V332A	55.5	0	-8.2	0.4	69	0.4	-1.5	0.7	-6	20
G	H5	-	407	G.H5.5	Q	333	Q333A	62.8	0.1	-0.9	0.5	70	0.1	-0.5	0.4	-1	-32
G	H5	-	408	G.H5.6	F	334	F334A	65.5	0	1.8	0.4	70.9	0.13	0.4	0.4	-32	-43
G	H5	-	409	G.H5.7	V	335	V335A	64.1	0.13	0.4	0.5	70.5	0.26	0	0.6	-6	-43
G	H5	-	410	G.H5.8	F	336	F336A									-18	-12
G	H5	-	411	G.H5.9	D	337	D337A	62.9	0.09	-0.8	0.5	70	0.18	-0.5	0.5	-11	-4
G	H5	-	412	G.H5.10	A	338	A338G	60.9	0.06	-2.8	0.5	69.6	0.14	-0.9	0.4	-20	-39
G	H5	-	413	G.H5.11	V	339	V339A	60.7	0.06	-3	0.5	70	0.2	-0.5	0.5	-5	-36
G	H5	-	414	G.H5.12	T	340	T340A	63.8	0	0.1	0.4	69.8	0.14	-0.7	0.4	-6	-25
G	H5	-	415	G.H5.13	D	341	D341A	61.6	0.06	-2.1	0.5	69.8	0.08	-0.7	0.4	-41	-46
G	H5	-	416	G.H5.14	V	342	V342A	61.2	0.06	-2.5	0.5	69.1	0.14	-1.4	0.4	-38	-45
G	H5	-	417	G.H5.15	I	343	I343A	58.3	0.06	-5.4	0.5	68.5	0	-2	0.3	-15	-30
G	H5	-	418	G.H5.16	I	344	I344A	63.3	0	-0.4	0.4	70.7	0.14	0.2	0.4	-39	-29
G	H5	-	419	G.H5.17	K	345	K345A	63	0.1	-0.7	0.5	70.6	0.23	0.1	0.5	-37	-43
G	H5	-	420	G.H5.18	N	346	N346A	62.2	0.06	-1.5	0.5	69.9	0.2	-0.6	0.5	-7	-16
G	H5	-	421	G.H5.19	N	347	N347A	62.1	0.06	-1.6	0.5	70.2	0.06	-0.3	0.4	-10	-2
G	H5	-	422	G.H5.20	L	348	L348A	62.8	0.06	-0.9	0.5	70	0.06	-0.5	0.4	-87	-44
G	H5	-	423	G.H5.21	K	349	K349A	62.7	0.08	-1	0.5	69.9	0.3	-0.6	0.6	-11	-31
G	H5	-	424	G.H5.22	D	350	D350A	63.2	0.06	-0.5	0.5	70.5	0.13	0	0.4	-4	13
G	H5	-	425	G.H5.23	C	351	C351A	63.5	0	-0.2	0.4	70.3	0.14	-0.2	0.4	-37	-49
G	H5	-	426	G.H5.24	G	352	G352A	63.5	0.06	-0.2	0.5	70.5	0.38	0	0.7	-81	-44
G	H5	-	427	G.H5.25	L	353	L353A	63.7	0.06	0	0.5	70.9	0.13	0.4	0.4	-94	-44
G	H5	-	428	G.H5.26	F	354	F354A	63.7	0.06	0	0.5	70.5	0.13	0	0.4	-18	-48

### Sheet: Stabilising Complex
Domain	GalphaSSE	Alternative Name	CGN_pos	CGN	Human Gαi1 sequence	Residue Number	Alanine Mutants	Tm °C (GDP)	STD	ΔTm °C (GDP)	STD	Tm °C (GTPγS)	STD	ΔTm °C (GTPγS)	STD	Δcomplex formation efficiency (%)	Δcomplex stability (%)	Remark
G	H5	-	405	(G).H5.3	N	331	N331A	60.9	0.06	-2.8	0.5	68.1	0.54	-2.4	0.8	-3	28
G	H1	-	79	(G).H1.10	I	55	I55A	55.7	0.08	-8	0.5	64.6	0.14	-5.9	0.4	-13	22
G	H5	-	406	(G).H5.4	V	332	V332A	55.5	0	-8.2	0.4	69	0.4	-1.5	0.7	-6	20
G	H1	-	81	(G).H1.12	H	57	H57A	63.2	0.06	-0.5	0.5	71	0.2	0.5	0.5	-7	19
G	H1	-	78	(G).H1.9	K	54	K54A	56.3	0.09	-7.4	0.5	67.4	0.23	-3.1	0.5	-16	18
G	H1	-	80	(G).H1.11	I	56	I56A	54	0.13	-9.7	0.5	66.9	0.06	-3.6	0.4	-12	18
H	HF	-	224	(H).HF.6	R	176	R176A	58.1	0.09	-5.6	0.5	68.9	0.14	-1.6	0.4	-13	17
G	hn-s1	-	56	(G).hns1.3	R	32	R32A	62.8	0.06	-0.9	0.5	70	0.1	-0.5	0.4	-13	16
G	H1	-	75	(G).H1.6	K	51	K51A	55.4	0.03	-8.3	0.4	66	0.09	-4.5	0.4	-17	15
G	H5	-	424	(G).H5.22	D	350	D350A	63.2	0.06	-0.5	0.5	70.5	0.13	0	0.4	-4	13
G	H3	-	293	(G).H3.4	E	245	E245A	62.9	0.13	-0.8	0.5	63.2	0.12	-7.3	0.4	-6	12
G	s6-h5	TCAT	401	(G).s6h5.4	T	327	T327A	57.3	0	-6.4	0.4	65.7	0.21	-4.8	0.5	0	12

### Sheet: Stabilising GDP
Domain	GalphaSSE	Alternative Name	CGN_pos	CGN	Human Gαi1 sequence	Residue Number	Alanine Mutants	Tm °C (GDP)	STD	ΔTm °C (GDP)	STD	Tm °C (GTPγS)	STD	ΔTm °C (GTPγS)	STD	Δcomplex formation efficiency (%)	Δcomplex stability (%)	Remark
G	S3	-	248	(G).S3.7	D	200	D200A	69.5	0	5.8	0.4	68.8	0.06	-1.7	0.4	-13	-36
G	h1-ha	-	83	(G).h1ha.2	A	59	A59G	67.3	0.1	3.6	0.5	72.2	0.06	1.7	0.4	2	-10
G	s1-h1	P-loop	66	(G).s1h1.3	G	42	G42A	66	0.06	2.3	0.5	71.1	0.03	0.6	0.3	-4	5
G	hf-s2	SwI	225	(G).hfs2.1	T	177	T177A	65.5	0.06	1.8	0.5	70.6	0.06	0.1	0.4	-4	1
G	H5	-	408	(G).H5.6	F	334	F334A	65.5	0	1.8	0.4	70.9	0.13	0.4	0.4	-32	-43
G	H4	-	347	(G).H4.2	E	297	E297A	65.3	0.06	1.6	0.5	67.7	0	-2.8	0.3	-8	-8
G	S4	-	274	(G).S4.7	A	226	A226G	65.3	0	1.6	0.4	70.9	0.32	0.4	0.6	-3	-30
G	H4	-	350	(G).H4.5	A	300	A300G	64.9	0.09	1.2	0.5	71.2	0.09	0.7	0.4	-2	-3

### Sheet: Stabilising GTP
Domain	GalphaSSE	Alternative Name	CGN_pos	CGN	Human Gαi1 sequence	Residue Number	Alanine Mutants	Tm °C (GDP)	STD	ΔTm °C (GDP)	STD	Tm °C (GTPγS)	STD	ΔTm °C (GTPγS)	STD	Δcomplex formation efficiency (%)	Δcomplex stability (%)	Remark
G	hf-s2	SwI	226	(G).hfs2.2	R	178	R178A	61.7	0.06	-2	0.5	75	0.06	4.5	0.4	-11	6
G	h1-ha	-	83	(G).h1ha.2	A	59	A59G	67.3	0.1	3.6	0.5	72.2	0.06	1.7	0.4	2	-10
G	H1	-	74	(G).H1.5	V	50	V50A	62.5	0	-1.2	0.4	72.2	0.09	1.7	0.4	-9	-7
G	hf-s2	SwI	228	(G).hfs2.4	K	180	K180A	62.3	0.06	-1.4	0.5	71.6	0.33	1.1	0.6	-9	4
